# Comparative whole plastome and low copy number phylogenetics of the core Saccharinae and Sorghinae

**DOI:** 10.1101/2022.01.04.474895

**Authors:** Dyfed Lloyd Evans, Ben Hughes, Shailesh Vinay Joshi

## Abstract

Despite over 60 years’ worth of taxonomic efforts, the relationships between sugarcane (*Saccharum* hybrid cultivars), *Sorghum* and their closest evolutionary relatives remain largely unresolved. Even relationships between generally accepted genera such as *Miscanthus* and *Saccharum* have not been examined in any large-scale molecular detail. Genera such as *Erianthus*, *Miscanthidium* and *Narenga* pose even greater taxonomic contention. *Erianthus* is not monophyletic and *Erianthus* sect. *Ripidium* (Valdés and Scholz 2006, Lloyd Evans et al. 2019a; Welker et al. 2019) represents a distinct and separate genus, *Tripidium* Scholz. *Miscanthidium* is placed within *Miscanthus* by many workers, whilst the New World *Erianthus* species and *Narenga* are currently placed within *Saccharum*. As these species represent a significant portion of the gene pool that sugarcane breeders use for introgression into sugarcane, their taxonomic placement and relationships to *Saccharum* are of significant economic import. *Erianthus* species from the Americas have not been significantly employed in sugarcane breeding and may represent an untapped genetic resource. In an attempt to resolve the taxonomic relationships of these genera, we have assembled three novel chloroplasts, from *Miscanthidium capense*, *Miscanthidium junceum* and *Narenga porphyrocoma* (this latter assembled from transcriptomic and long read data). In parallel, five low copy number loci have been assembled from species within *Saccharum*, *Miscanthus*, *Sarga* and *Sorghum*. Phylogenetic analyses were performed using both low copy number genes and whole chloroplasts. The phylogenetic results were compared with karyotype data to circumscribe the genera most closely related to sugarcane. We reveal that genera *Miscanthus* and *Saccharum* are monophyletic and have never undergone polyploidization outside their own genera. Genera *Erianthus*, *Miscanthidium* and *Narenga* are allopolyploids, which excludes them from being members of *Saccharum* and *Miscanthus*. Moreover, all three of these genera have divergent evolutionary histories. We therefore support the use of the genera *Miscanthus*, *Miscanthidium*, *Erianthus* (for the New World Species) and *Narenga* for those species and genera most closely allied to Saccharum. Our data demonstrate that all these genera should be excluded from *Saccharum sensu lato*.
