## Supplementary material for "Comparative whole plastome and low copy number phylogenetics of the core Saccharinae and Sorghinae": Capture primers for Narenga transcripts

### Sheet: Sheet1
Gene	Capture Primer 1	Capture Primer 2
apo1
d8	CTCGGGTACAAGGTGCGTTCGTCGGATATG	ACTTCTACGAGTCCTGCCCCTACCTCAAGT
ep2 exon7	ATGGGCAGAAGGATTCAGTCACGTCACACT	AAACTGAGTTCCGTGACGCTAGTTTGCAGCG
ep2 exon8	ATCAGAGGGAGCTTTTGCTTACAGTGCCCG	GTATCTCGGATGCGGAAAAAGTGGGGCAGT
rep1	CTGATGGATCAGGTAAGAGGGGCGGAGGAG	GGAGTTGCCGAGAAGTTGGGCTCCAGAAGT
