## Supplementary material for "Comparative whole plastome and low copy number phylogenetics of the core Saccharinae and Sorghinae": PCR amplification primers for chloroplasts

### Sheet: Sheet1
Species	Voucher or Accession	GenBank Accession	Reference	GC Content (%)
Chloroplast
Sorghum bicolor	BTx623	EF115542.1	Saski et al. 2007	38.5
Sarga timorense		KF998272.1	Kepers et al. (submitter)	38.5
Miscanthidium junceum		ibid		38.4
Miscanthidium capense		ibid		38.4
Miscanthus floridulus	PI295762	LN869215.1	Lloyd Evans, D. (submitter)	38.4
Miscanthus sinensis	Andante	LM735682	Lloyd Evans, D. (submitter)	38.4
Saccharum hybrid	SP80-3280	AE009947.2	Calsa Jr et al. Calsa jr et al. 2004	38.4
Saccharum hybrid	Q165	LN896359.1	Lloyd Evans and Joshi 2016	38.4
Saccharum officinarum	IJ76-514	LN849913	Lloyd Evans and Joshi 2016	38.4
Saccharum spontaneum	SES196	PRJEB20532	Lloyd Evans, D. (submitter)	38.5
Saccharum spontaneum	SES234B	LN849912.1	Lloyd Evans, D. (submitter)	38.4
Zea mays	B73	AY928077.1	Schnable et al. 2009	38.5
Miscanthus sacchariflorus	Hercules	LN869218.1	Lloyd Evans, D. (submitter)	38.4
Narenga porphyrochoma		ibid		38.4
				38.43
Mitochondria
Saccharum officinarum	Khon Kaen	LC107874.1 LC107875.1	Shearman et al 2016	43.82
Sorghum bicolor	BTx623	DQ984518.1	Allen et al. 2007	43.73
Tripsacum dactyloides	Pete	NC_008362.1	Allen et al. 2007	43.93
Zea mays	mays	NC_007982.1	Clifton et al. 2004	43.93
Zea perennis		DQ645538.1	Allen et al. 2007	43.88
				43.858
Whole Genome
Sorghum bicolor	BTx623			41.4
Zea mays		SRA:SRR1763296		47.2
Saccharum hybrid	SP80-3280			42.7
